# Epistasis and cryptic QTL identified using modified bulk segregant analysis of copper resistance in budding yeast

**DOI:** 10.1101/2024.10.28.620582

**Authors:** Cassandra Buzby, Yevgeniy Plavskin, Federica M.O. Sartori, Qiange Tong, Janessa K. Vail, Mark L. Siegal

## Abstract

The contributions of genetic interactions to natural trait variation are challenging to estimate experimentally, as current approaches for detecting epistasis are often underpowered. Powerful mapping approaches such as bulk segregant analysis, wherein individuals with extreme phenotypes are pooled for genotyping, obscure epistasis by averaging over genotype combinations. To accurately characterize and quantify epistasis underlying natural trait variation, we have engineered strains of the budding yeast *Saccharomyces cerevisiae* to enable crosses where one parent’s chromosome is fixed while the rest of the chromosomes segregate. These crosses allow us to use bulk segregant analysis to identify quantitative trait loci (QTL) whose effects depend on alleles on the fixed parental chromosome, indicating a genetic interaction with that chromosome. Our method, which we term epic-QTL (for *<u>epi</u>*static-with-*<u>c</u>*hromosome *<u>QTL</u>*) analysis, can thus identify interaction loci with high statistical power. Here we perform epic-QTL analysis of copper resistance with chromosome I or VIII fixed in a cross between divergent naturally derived strains. We find seven loci that interact significantly with chromosome VIII and none that interact with chromosome I, the smallest of the 16 budding yeast chromosomes. Each of the seven interactions alters the magnitude, rather than the direction, of an additive QTL effect. We also show that fixation of one source of variation — in this case chromosome VIII, which contains the large-effect QTL mapping to *CUP1* — increases power to detect the contributions of other loci to trait differences.

**Author Summary:** Most traits of interest that vary in populations are determined by multiple genetic factors, as well as by environmental variation and random chance. These influences may combine in complicated ways, for example when the effect of one genetic variant depends on genetic variants elsewhere in the genome. Such dependencies are difficult to identify and characterize because testing many possible combinations of influences reduces statistical power. We address this challenge by combining bulk segregant analysis, a robust method for detecting effects of individual genetic variants averaged across genetic backgrounds, with chromosome fixation in budding yeast. This approach allows us to detect gene-variant effects that depend on the fixed chromosome with statistical power comparable to that achieved when detecting background-independent effects. Applying the approach to copper sulfate resistance, we identify and characterize interaction effects and, by removing one source of variation (a single yeast chromosome), improve detection of background-independent effects as well.
