## Supplementary material for "Epistasis and cryptic QTL identified using modified bulk segregant analysis of copper resistance in budding yeast": S2 Table

CHROM	POS	zscore	CSS
II	21759	1.0963356044126	I
II	21769	1.0963356044126	I
II	21769	1.0963356044126	I
IV	1455910	-1.68403478302011	I
IV	1455920	-1.68403478302011	I
IV	1455920	-1.68403478302011	I
IX	247384	-1.865496380228	I
IX	247394	-1.865496380228	I
IX	247394	-1.865496380228	I
V	105077	3.745920123382	I
V	105087	3.745920123382	I
V	105087	3.745920123382	I
VII	494860	3.52809898210583	I
VII	494870	3.52809898210583	I
VII	494870	3.52809898210583	I
VIII	204869	-12.0184352653515	I
VIII	204879	-12.0184352653515	I
VIII	204879	-12.0184352653515	I
X	36810	-1.30856850745248	I
X	36820	-1.30856850745248	I
X	36820	-1.30856850745248	I
XI	146585	1.35791678868435	I
XI	146595	1.35791678868435	I
XI	146595	1.35791678868435	I
XI	617485	3.65137283069638	I
XI	617495	3.65137283069638	I
XI	617495	3.65137283069638	I
XII	423308	-2.28844415386365	I
XII	423318	-2.28844415386365	I
XII	423318	-2.28844415386365	I
XII	576102	-4.29461999835825	I
XII	576112	-4.29461999835825	I
XII	576112	-4.29461999835825	I
XIV	175154	-1.73413406021934	I
XIV	175164	-1.73413406021934	I
XIV	175164	-1.73413406021934	I
XIV	489458	1.92966398887939	I
XIV	489468	1.92966398887939	I
XIV	489468	1.92966398887939	I
XV	567259	2.56904701043163	I
XV	567269	2.56904701043163	I
XV	567269	2.56904701043163	I
XV	1019649	-1.37253399989871	I
XV	1019659	-1.37253399989871	I
XV	1019659	-1.37253399989871	I
XVI	476801	-1.54681750725396	I
XVI	476811	-1.54681750725396	I
XVI	476811	-1.54681750725396	I
I	152699	1.23231765708688	VIII
I	152709	1.23231765708688	VIII
I	152709	1.23231765708688	VIII
II	36820	2.01818040645719	VIII
II	36830	2.01818040645719	VIII
II	36830	2.01818040645719	VIII
II	460408	4.07603075917728	VIII
II	460418	4.07603075917728	VIII
II	460418	4.07603075917728	VIII
III	258771	1.67557541913791	VIII
III	258781	1.67557541913791	VIII
III	258781	1.67557541913791	VIII
IV	67186	-1.46080098884602	VIII
IV	67196	-1.46080098884602	VIII
IV	67196	-1.46080098884602	VIII
IV	806554	1.74466851012821	VIII
IV	806564	1.74466851012821	VIII
IV	806564	1.74466851012821	VIII
IV	1451032	-4.32258639008011	VIII
IV	1451042	-4.32258639008011	VIII
IV	1451042	-4.32258639008011	VIII
IX	260378	-6.33968215906354	VIII
IX	260388	-6.33968215906354	VIII
IX	260388	-6.33968215906354	VIII
V	72780	11.1773537496864	VIII
V	72790	11.1773537496864	VIII
V	72790	11.1773537496864	VIII
V	400023	2.63334748483036	VIII
V	400033	2.63334748483036	VIII
V	400033	2.63334748483036	VIII
VI	22913	-3.43571702538016	VIII
VI	22923	-3.43571702538016	VIII
VI	22923	-3.43571702538016	VIII
VI	193165	-2.47203029567566	VIII
VI	193175	-2.47203029567566	VIII
VI	193175	-2.47203029567566	VIII
VII	496665	8.41565545220758	VIII
VII	496675	8.41565545220758	VIII
VII	496675	8.41565545220758	VIII
VII	659781	-1.40101441223938	VIII
VII	659791	-1.40101441223938	VIII
VII	659791	-1.40101441223938	VIII
X	33199	-6.227687236348	VIII
X	33209	-6.227687236348	VIII
X	33209	-6.227687236348	VIII
X	662759	-1.34269430480058	VIII
X	662769	-1.34269430480058	VIII
X	662769	-1.34269430480058	VIII
XI	162672	5.04618036107155	VIII
XI	162682	5.04618036107155	VIII
XI	162682	5.04618036107155	VIII
XI	616193	8.20845248610777	VIII
XI	616203	8.20845248610777	VIII
XI	616203	8.20845248610777	VIII
XII	377903	-5.14724483466881	VIII
XII	377913	-5.14724483466881	VIII
XII	377913	-5.14724483466881	VIII
XII	571901	-6.4738332413178	VIII
XII	571911	-6.4738332413178	VIII
XII	571911	-6.4738332413178	VIII
XIII	52565	2.24108416203289	VIII
XIII	52575	2.24108416203289	VIII
XIII	52575	2.24108416203289	VIII
XIII	434528	-2.14429136715421	VIII
XIII	434538	-2.14429136715421	VIII
XIII	434538	-2.14429136715421	VIII
XIV	175233	-8.20555324897456	VIII
XIV	175243	-8.20555324897456	VIII
XIV	175243	-8.20555324897456	VIII
XIV	480989	7.57135386563165	VIII
XIV	480999	7.57135386563165	VIII
XIV	480999	7.57135386563165	VIII
XV	170934	-2.32279191199276	VIII
XV	170944	-2.32279191199276	VIII
XV	170944	-2.32279191199276	VIII
XV	466102	3.51687062503849	VIII
XV	466112	3.51687062503849	VIII
XV	466112	3.51687062503849	VIII
XV	1009909	-3.09304956557008	VIII
XV	1009919	-3.09304956557008	VIII
XV	1009919	-3.09304956557008	VIII
XVI	465879	-4.52641381238991	VIII
XVI	465889	-4.52641381238991	VIII
XVI	465889	-4.52641381238991	VIII
XVI	801746	-1.57771869091625	VIII
XVI	801756	-1.57771869091625	VIII
XVI	801756	-1.57771869091625	VIII
