## Supplementary material for "Epistasis and cryptic QTL identified using modified bulk segregant analysis of copper resistance in budding yeast": S3 Table

CSS	CHROM	POS	zscore
VIII	VII	159644	-1.3968532007877
VIII	VII	207781	-1.39302297989699
VIII	X	204728	1.48248846595444
VIII	XI	319143	-1.24996382617882
VIII	XI	614069	-1.75560450629057
VIII	XII	579316	-1.72711447270949
VIII	XIV	175243	3.58320527288235
VIII	XV	521445	1.83062654246494
