## Supplementary material for "Epistasis and cryptic QTL identified using modified bulk segregant analysis of copper resistance in budding yeast": S4 Table

### Sheet: S1_CellLines
Collection	Strain #	Background	Ploidy	Alias	Genotype	Use	Source
MLS.CB	1	NCYC3591	MATa	Wine	URA3 ho	Growth (Fig S1)	This Study
MLS.CB	7	NCYC3631	MATalpha	Oak	ura3::KanMX ho MATalpha::HSVTK::NatR	Growth (Fig S1)	This Study
MLS.CB	8	NCYC3631	MATalpha	Oak[I]	ura3::KanMX ho MATalpha::HSVTK::NatR pGal::HSVTK::hph	Intermediate in creation of MLS.CB9	This Study
MLS.CB	9	NCYC3591/3631	Diploid	Oak[I] + Wine	URA3/ura3::KanMX ho MATa/MATalpha::HSVTK::NatR CEN1/cen1::pGal::HSVTK::hph	Intermediate in creation of MLS.CB12	This Study
MLS.CB	10	NCYC3591/3631	Diploid	Wine[I] + Oak	URA3/ura3::KanMX ho MATa/MATalpha::HSVTK::NatR CEN1/cen1::pGal::HSVTK::hph	Intermediate in creation of MLS.CB11	This Study
MLS.CB	11	NCYC3591/3631	2N-1	Oak 1 Cross	URA3/ura3::KanMX ho MATa/MATalpha::HSVTK::NatR (-Wine Chr I)	Experiment	This Study
MLS.CB	12	NCYC3591/3631	2N-1	Wine 1 Cross	URA3/ura3::KanMX ho MATa/MATalpha::HSVTK::NatR (-Oak Chr I)	Experiment	This Study
MLS.CB	13	NCYC3631	MATalpha	Oak[VIII]	ura3::KanMX ho MATalpha::HSVTK::NatR pGal::HSVTK::hph	Intermediate in creation of MLS.CB16	This Study
MLS.CB	14.2	NCYC3591	MATa	Wine[VIII]	URA3 ho pGal::HSVTK::hph	Intermediate in creation of MLS.CB15.2	This Study
MLS.CB	15.2	NCYC3591/3631	Diploid	Wine[VIII] + Oak	URA3/ura3::KanMX ho MATa/MATalpha::HSVTK::NatR CEN8/cen8::pGal::HSVTK::hph	Intermediate in creation of MLS.CB17.2	This Study
MLS.CB	16	NCYC3591/3631	Diploid	Oak[VIII] + Wine	URA3/ura3::KanMX ho MATa/MATalpha::HSVTK::NatR CEN8/cen8::pGal::HSVTK::hph	Intermediate in creation of MLS.CB18	This Study
MLS.CB	17.2	NCYC3591/3631	2N-1	Oak 8 Cross	URA3/ura3::KanMX ho MATa/MATalpha::HSVTK::NatR (-Wine Chr VIII)	Experiment	This Study
MLS.CB	18	NCYC3591/3631	2N-1	Wine 8 Cross	URA3/ura3::KanMX ho MATa/MATalpha::HSVTK::NatR (-Oak Chr VIII)	Experiment	This Study
NCYC	3591	BC187	MATa	Wine Parent	ura3::KanMX ho::hph	Parental Background	doi:10.1111/j.1567-1364.2009.00583.x
NCYC	3631	YPS606	MATalpha	Oak Parent	ura3::KanMX ho::hph	Parental Background	doi:10.1111/j.1567-1364.2009.00583.x

### Sheet: Obs Cell Lines
Real Name	Real Annotation	Name	Species	Parent	Alteration	Notes	Date Frozen	Stored	Helpful Links
NCYC3606		NCYC3606	S cerevisiae	YPS606 (oak, wild)	N/A	a	N/A	CB -80
NCYC3631d		NCYC3631	S cerevisiae	YPS606 (oak, wild)	N/A	alpha	N/A	CB -80
NCYC3591		NCYC3591	S cerevisiae	UCD2120 (wine, wild)	N/A	a	N/A	CB -80
NCYC3616		NCYC3616	S cerevisiae	UCD2120 (wine, wild)	N/A	alpha	N/A	CB -80
MLS1	oak MATa ho::HygMX	NCYC3606 + Ura3	S cerevisiae	NCYC3606	Ura3 Prototrophy	INCOMPLETE
MLS2	oak MATα ho::HygMX	NCYC3631 + Ura3	S cerevisiae	NCYC3631	Ura3 Prototrophy	INCOMPLETE
MLS3	wine MATa ho::HygMX	NCYC3591 + Ura3	S cerevisiae	NCYC3591	Ura3 Prototrophy		2018-11-01	CB -80
MLS4	wine MATα ho::HygMX	NCYC3616 + Ura3	S cerevisiae	NCYC3616	Ura3 Prototrophy		2018-11-01	CB -80
		FRP1642	E coli	DH5alpha	Contains plasmid	STILL IN PURPLE THING	2020-09-16	Purple Foam
		FRP880	E coli	DH5alpha	Contains plasmid	STILL IN PURPLE THING	2020-09-16	Purple Foam
		FRP718	E coli	DH5alpha	Contains plasmid	STILL IN PURPLE THING	2020-09-16	Purple Foam
		FRP793	E coli	DH5alpha	Contains plasmid	STILL IN PURPLE THING	2020-09-16	Purple Foam
MLS5	oak MATa ho	NCYC3606 + Ura3 - HygMX	S cerevisiae	NCYC3606 + Ura3	Remove HygMX from ho locus	INCOMPLETE
MLS6	oak MATα ho	NCYC3631 + Ura3 - HygMX	S cerevisiae	NCYC3631 + Ura3	Remove HygMX from ho locus	INCOMPLETE
MLS7	wine MATa ho	NCYC3591 + Ura3 - HygMX	S cerevisiae	NCYC3591 + Ura3	Remove HygMX from ho locus	INCOMPLETE
MLS8	wine MATα ho	NCYC3616 + Ura3 - HygMX	S cerevisiae	NCYC3616 + Ura3	Remove HygMX from ho locus	INCOMPLETE
MLS9	oak MATα::CAN1::NatMX ho	MLS6 + CAN1	S cerevisiae	NCYC3631 + Ura3 - HygMX	CAN1 in Matalpha locus	INCOMPLETE
MLS10	wine MATα::CAN1::NatMX ho	MLS8 + CAN1	S cerevisiae	NCYC3616 + Ura3 - HygMX	CAN1 in Matalpha locus	INCOMPLETE
MLS11	oak MATα::CAN1::NatMX ho can1	MLS5 or MLS9 - CAN1	S cerevisiae	NCYC3606 + Ura3 - HygMX	Rm endogenous CAN1	From MATa or MATalpha?
MLS12	wine MATα::CAN1::NatMX ho can1	MLS7 or MLS10 - CAN1	S cerevisiae	NCYC3591 + Ura3 - HygMX	Rm endogenous CAN1	From MATa or MATalpha?
MLS1B	oak MATa ura3::ho:Nat-HSVTK	NCYC3606 - HygMX	S cerevisiae	NCYC3606	Remove HygMX from ho locus	INCOMPLETE
MLS2B_Nat	oak MATα ura3::ho:Nat-HSVTK	NCYC3631 + NatR + HSVTK	S cerevisiae	NCYC3631	Insert positive and negative selection into ho locus	Intermediate step, genotyped G183; colony D	2021-08-04	CB -80	https://benchling.com/cbuzby/f/lib_hLy6xvtd-lab-notebooks/etr_lQY3f1Lm-consolidated-css-construction-hygmx-removal-from-ho/edit
MLS2B	oak MATα ura3::ho	NCYC3631 - HygMX	S cerevisiae	NCYC3631	Remove HygMX from ho locus	Genotyped G186; colony D.C	2021-08-10	CB -80	https://benchling.com/cbuzby/f/lib_hLy6xvtd-lab-notebooks/etr_lQY3f1Lm-consolidated-css-construction-hygmx-removal-from-ho/edit
	ZTOPO-ho-dp-H.2A	Colony A	E coli	NEB 5-alpha Competent E. coli (High Efficiency, NEB #C2987)	Contains plasmid, KanMX Resistance		2021-05-12
	ZTOPO-ho-dp-H.2B	Colony B	E coli	NEB 5-alpha Competent E. coli (High Efficiency, NEB #C2987)	Contains plasmid, KanMX Resistance		2021-05-12

### Sheet: 2023_CellRecords
Date	Strain	Description	2023 Label	Update
2023-01-30	Oak(alpha):ho:S38+Nat8 frozen 9/7/21	Brown cap, old box	Oak in Nat	Cultured in YPD+Nat
2023-01-30	Oak(alpha):ho:S38+HygMX/HSVTK [backup] C frozen 8/30/21	Pink cap, old box	Oak in Hyg	Cultured in YPD + Hyg
2023-01-30	Wine(a):ho:URA3 frozen 9/29/21 from Federica, -KanMX, -hph, -HSVTK, +Ura3	White cap, new box	Wine	Cultured in SC-Ura + FuDR
2023-02-02	Wine.08 Diploid + Gal colony A	Frozen 7/16/22	Wine.08 Diploid + Gal	Cultured in SC-Ura + Nat, +Hyg, or +Nat+Hyg
2023-02-02	Wine.08 Diploid	Frozen 4/19/22	Wine.08 Diploid	Cultured in SC-Ura + Nat, +Hyg, or +Nat+Hyg

### Sheet: Projects
Project	Link
LexA - CEN	https://benchling.com/cbuzby/f/lib_DsJQAOz2-css-strains/etr_bMPLaWCo-2020-lexa880-hsvtk-hph-1642-lexa-insertion-into-cen/edit
CAN1-MATalpha	https://benchling.com/cbuzby/f/lib_DsJQAOz2-css-strains/etr_1vIYzOij-2020-s38-can1-natr-matalpha-can1-insertion/edit
HygMX removal from ho (Oak alpha)	https://benchling.com/cbuzby/f/lib_hLy6xvtd-lab-notebooks/etr_lQY3f1Lm-consolidated-css-construction-hygmx-removal-from-ho/edit

### Sheet: Sheet5
Percentage Winner	Remaining Percentage	Number of Founders	Average Per Strain Percentage	Divergence from 50% alleles	Definitely thinking about this wrong. The loss of losing strains might make more sense than a single winner. Or actually, is it that multiple strains have a winning combination? So in that case, what percentage of winning alleles can we detect?
1	99	100	1	50.5
2	98	100	0.989899	51
5	95	100	0.959596	52.5
10	90	100	0.909091	55
20	80	100	0.808081	60
50	50	100	0.505051	75
1	99	1000	0.0990991	50.5
2	98	1000	0.0980981	51
5	95	1000	0.0950951	52.5
10	90	1000	0.0900901	55
20	80	1000	0.0800801	60
50	50	1000	0.0500501	75
1	99	10000	0.00990099	50.5
2	98	10000	0.00980098	51
5	95	10000	0.00950095	52.5
10	90	10000	0.0090009	55
20	80	10000	0.0080008	60
50	50	10000	0.0050005	75
1	99	100000	0.00099001	50.5
2	98	100000	0.00098001	51
5	95	100000	0.00095001	52.5
10	90	100000	0.000900009	55
20	80	100000	0.000800008	60
50	50	100000	0.000500005	75
